# Rewiring of the promoter-enhancer interactome and regulatory landscape in glioblastoma orchestrates gene expression underlying neurogliomal synaptic communication

**DOI:** 10.1101/2022.11.16.516797

**Authors:** Chaitali Chakraborty, Itzel Nissen, Craig A. Vincent, Anna-Carin Hägglund, Andreas Hörnblad, Silvia Remeseiro

## Abstract

Chromatin organization controls transcription by modulating 3D-interactions between enhancers and promoters in the nucleus. Alterations in epigenetic states and 3D-chromatin organization result in gene expression changes contributing to cancer pathogenesis. Here, we mapped the promoter-enhancer interactome and regulatory landscape of glioblastoma, the most aggressive primary brain tumour. Our data reveals profound rewiring of promoter-enhancer interactions, chromatin accessibility and redistribution of histone marks across the four glioblastoma subtypes. This leads to loss of long-range regulatory interactions and overall activation of promoters, which orchestrate changes in the expression of genes associated to glutamatergic synapses, axon guidance, axonogenesis and chromatin remodeling. SMAD3 and PITX1 emerge as the major transcription factors controlling genes related to synapse organization and axon guidance. Inhibition of SMAD3 and neuronal activity stimulation cooperate to promote cell proliferation of glioblastoma cells in co-culture with glutamatergic neurons. Our findings provide mechanistic insight into the regulatory networks that mediate neurogliomal synaptic communication.
