## Supplementary Table S2 for "Rewiring of the promoter-enhancer interactome and regulatory landscape in glioblastoma orchestrates gene expression underlying neurogliomal synaptic communication"

### Sheet: H3K27ac
H3K27ac ChIP-seq
Samples	ChIP from Cell lines
Number of Read Pairs	Total sequencing read pairs obtained
Number of total reads aligned (%)	Total aligned reads recorded by Bowtie2
Alignment concordance (%)	Percentage of read pairs that mapped with expected relative mate orientation and expected range of distance.
Called Peaks	Number of peaks called by MACS2 -f BAMPE, --broad, -q 0.05
Sample	Number of Read Pairs	Number of total reads aligned (%)	Alignment concordance (%)	Called Peaks
H3K27ac_U3008	45726158	96.47	73.94	59547
H3K27ac_U3009	35852564	93.43	65.01	22385
H3K27ac_U3013	48124423	91.01	63.4	29126
H3K27ac_U3028	39141621	93.91	67.35	43613
H3K27ac_U3031	57820328	92.99	67.6	52659
H3K27ac_U3039	48596397	93.53	69.41	32081
H3K27ac_U3042	56080006	94.37	69.95	19670
H3K27ac_U3047	49471602	91.99	66.56	16682
H3K27ac_U3054	44527383	92.35	66.97	28068
H3K27ac_U3073	49988665	94.45	71.23	41776
H3K27ac_U3078	44454780	93.91	67.56	34441
H3K27ac_U3085	44454780	94.78	68.96	22683
H3K27ac_U3086	55635720	93.55	67.44	22271
H3K27ac_U3118	41946904	91.7	64.95	14504
H3K27ac_U3121	47611685	95.64	67.37	35833
H3K27ac_astrocytes	45323886	93.61	68.36	55253
Input_Classical	47181288	90.42	62.48
Input_Mesenchymal	59288867	91.19	63.53
Input_Proneural_Neural	45978533	87.71	59.7
Input_astrocytes	37668460	86.54	58.05

### Sheet: H3K4me3
H3K4me3 ChIP-seq
Samples	ChIP from Cell lines
Number of Read Pairs	Total sequencing read pairs obtained
Number of total reads aligned (%)	Total aligned reads recorded by Bowtie2
Alignment concordance (%)	Percentage of read pairs that mapped with expected relative mate orientation and expected range of distance.
Called Peaks	Number of peaks called by MACS2 -f BAMPE, --broad, -q 0.05
Sample	Number of Read Pairs	Number of total reads aligned (%)	Alignment concordance (%)	Called Peaks
H3K4me3_U3008	74270860	95.76	64.02	69516
H3K4me3_U3009	61878751	97.13	58.27	30620
H3K4me3_U3013	59803049	96.7	62.71	39905
H3K4me3_U3028	79377400	97.16	62.92	39251
H3K4me3_U3031	67853987	96.88	64.36	58837
H3K4me3_U3039	47883389	97.06	65.97	21721
H3K4me3_U3042	57008011	97.82	70.82	14396
H3K4me3_U3047	55365641	95.71	51.68	20602
H3K4me3_U3054	47046456	97.36	65.92	26836
H3K4me3_U3073	61062846	96.67	63.22	41021
H3K4me3_U3078	48237944	97.37	61.19	27874
H3K4me3_U3085	67824805	96.15	58.51	46105
H3K4me3_U3086	98237105	94.33	57.59	146309
H3K4me3_U3118	72262814	95.63	63.21	43633
H3K4me3_U3121	77389312	97.07	65.28	27266
H3K4me3_astrocytes	64113139	96.23	58.34	66359
Input_Classical	55200458	97.32	69.04
Input_Mesenchymal	58898105	96.92	64.08
Input_Proneural_Neural	53749229	96.58	64.73
Input_astrocytes	74540666	97.08	67.56

### Sheet: H3K27me3
H3K27me3 ChIP-seq
Samples	ChIP from Cell lines
Number of Read Pairs	Total sequencing read pairs obtained
Number of total reads aligned (%)	Total aligned reads recorded by Bowtie2
Alignment concordance (%)	Percentage of read pairs that mapped with expected relative mate orientation and expected range of distance.
Called Peaks	Number of peaks called by MACS2 -f BAMPE, --broad, -q 0.05
Sample	Number of Read Pairs	Number of total reads aligned (%)	Alignment concordance (%)	Called Peaks
H3K27me3_U3008	61541466	93.85	65.19	58156
H3K27me3_U3009	49597205	92.99	65.06	6828
H3K27me3_U3013	45895469	93.03	65.74	3000
H3K27me3_U3028	56809619	94.23	67.13	18145
H3K27me3_U3031	41327747	95.58	68.16	33943
H3K27me3_U3039	46052164	93.6	66.11	8508
H3K27me3_U3042	47011413	94.3	67.68	2530
H3K27me3_U3047	45416925	94.47	68.29	5189
H3K27me3_U3054	49150121	94.19	67.33	4717
H3K27me3_U3073	55033965	92.78	67.12	6999
H3K27me3_U3078	50933100	93.59	64.92	4697
H3K27me3_U3085	39712843	93.14	66	16586
H3K27me3_U3086	40942212	94.7	65.25	2916
H3K27me3_U3118	49207986	94.7	68.65	1684
H3K27me3_U3121	44971544	93.19	64.24	14620
H3K27me3_astrocytes	57228824	94.95	66.76	68816
Input_Classical	47181288	90.42	62.48
Input_Mesenchymal	59288867	91.19	63.53
Input_Proneural_Neural	45978533	87.71	59.7
Input_astrocytes	37668460	86.54	58.05

### Sheet: ATAC
ATACseq
Sample	ATAC from Cell lines
Number of Read Pairs	Total sequencing read pairs obtained
Number of total reads aligned (%)	Total aligned reads recorded by Bowtie2
Filtered Read Pairs%	Percentage of read pairs obtained post de-duplication with Picard, removal of low quality reads by samtools and removal of discordant read pairs with samblaster
Called Peaks	Number of peaks called by MACS2 -f BAMPE, --broad, -q 0.05
Sample	Number of Read Pairs	Number of total reads aligned (%)	Filtered Read Pairs (%)	Called Peaks
ATAC_astrocytes	111761486	99.48	89.7557	108814
ATAC_U3008	140803544	99.77	76.0239	59971
ATAC_U3009	68467343	99.5	80.6291	59061
ATAC_U3013	100621752	99.79	75.1346	67908
ATAC_U3028	90232704	99.7	76.584	57484
ATAC_U3031	120403573	99.71	79.2294	42853
ATAC_U3039	17255413	99.47	99.3008	19909
ATAC_U3042	91186179	99.78	78.7796	20247
ATAC_U3047	93751662	99.72	79.4418	37807
ATAC_U3054	95918221	99.73	76.6114	48974
ATAC_U3073	89912654	99.68	74.5546	63503
ATAC_U3078	92603810	99.76	76.4711	53936
ATAC_U3085	111801446	99.73	79.0355	42255
ATAC_U3086	94910708	99.56	78.8759	43231
ATAC_U3118	83360418	99.74	79.7289	23326
ATAC_U3121	76635531	99.7	86.7253	26874

### Sheet: HiChIP
HiChIP (H3K4me3)
Sample	HiChIP for H3K4me3 histone marks from Cell lines
Number of Read Pairs	Total sequencing read pairs obtained
Number of total reads aligned (%)	Total aligned reads recorded byHiC-Pro
Valid_interaction_pairs	Interaction pairs identified by HiC-Pro
Total_Anchors	Number of anchors identified by hichipper using Valid_interaction_pairs and H3K4Me3-ChIP peaks as input
Total_Loops	Number of loops identified by hichipper using Valid_interaction_pairs and H3K4Me3-ChIP peaks as input
sig_anchors_FDR0.01	Total number of significant anchors filtered from total anchors as processed by diffloops in R
sig_loops_FDR0.01	Total number of significant loops filtered from total loops as processed by diffloops in R
Sample	Number of Raw Read Pairs	Number of total reads aligned (%)	Valid interaction pairs	Total Anchors	Total Loops	significant anchors FDR <0.01	significant loops FDR <0.01
HiChIP_astrocytes	100937490	98.7756	33530092	45121	114074	32099	47176
HiChIP_U3008	105072631	98.991	39144000	50843	144750	39451	67623
HiChIP_U3009	107794839	98.8022	39298968	22531	60943	16206	22249
HiChIP_U3013	117587956	98.8701	44029574	30054	133641	15073	22257
HiChIP_U3028	101232359	98.8452	37334349	30061	139386	16092	25085
HiChIP_U3031	102071136	98.9131	38368161	47709	197112	35447	68253
HiChIP_U3039	116215602	98.8658	42747224	15789	43580	5713	4994
HiChIP_U3042	119224355	98.7195	43588091	11709	35149	4592	3963
HiChIP_U3047	92639048	99.1744	35366543	10526	15454	1050	1167
HiChIP_U3054	116017240	98.8776	42584460	21509	87344	10248	12886
HiChIP_U3073	152047169	98.8795	51435215	33729	201470	20424	49176
HiChIP_U3078	146269003	98.8995	54772839	22295	85983	10564	12691
HiChIP_U3085	93050099	98.8823	34976507	31024	66249	21708	25627
HiChIP_U3086	112296845	98.6557	40666135	101346	658207	84989	300335
HiChIP_U3118	100029008	98.8727	37691453	33046	88539	20450	26302
HiChIP_U3121	121433021	98.7992	44794278	19243	67258	8414	9979
