## Supplementary Table S3 for "Rewiring of the promoter-enhancer interactome and regulatory landscape in glioblastoma orchestrates gene expression underlying neurogliomal synaptic communication"

### Sheet: ATAC librarIes
Oligonucleotides used for ATACseq library preparation
Sample Name	HGCC cell lines and Normal Astrocytes
Library name	Name of the library
Oligo_i7	Name of the i7 oligo
i7_barcodes	i7 identifier
i7_index_oligos	full sequence of oligo with adapter and barcode
Oligo_i5	Name of the i5 oligo
i5_barcodes	i5 identifier
i5_index_oligos	full sequence of oligo with adapter and barcode
Cell.Line	Library name	Oligo_i7	i7_barcodes	i7_index_oligos	Oligo_i5	i5_barcodes	i5_index_oligos
U3009	ATAC_U3009	AT7_A6	GTCAGTCA	CAAGCAGAAGACGGCATACGAGATTGACTGACGTCTCGTGGGCTCGGAGATGT	AT5_A6	﻿CGGCATTA	AATGATACGGCGACCACCGAGATCTACACCGGCATTATCGTCGGCAGCGTCAGATGTG
U3028	ATAC_U3028	AT7_B6	CCTTCCAT	CAAGCAGAAGACGGCATACGAGATATGGAAGGGTCTCGTGGGCTCGGAGATGT	AT5_B6	CACGCAAT	AATGATACGGCGACCACCGAGATCTACACCACGCAATTCGTCGGCAGCGTCAGATGTG
U3039	ATAC_U3039	AT7_C6	AGGAACAC	CAAGCAGAAGACGGCATACGAGATGTGTTCCTGTCTCGTGGGCTCGGAGATGT	AT5_C6	GGAATGTC	AATGATACGGCGACCACCGAGATCTACACGGAATGTCTCGTCGGCAGCGTCAGATGTG
U3042	ATAC_U3042	AT7_D6	CTTACAGC	CAAGCAGAAGACGGCATACGAGATGCTGTAAGGTCTCGTGGGCTCGGAGATGT	AT5_D6	TGGTGAAG	AATGATACGGCGACCACCGAGATCTACACTGGTGAAGTCGTCGGCAGCGTCAGATGTG
U3086	ATAC_U3086	AT7_E6	TACCTGCA	CAAGCAGAAGACGGCATACGAGATTGCAGGTAGTCTCGTGGGCTCGGAGATGT	AT5_E6	GGACATCA	AATGATACGGCGACCACCGAGATCTACACGGACATCATCGTCGGCAGCGTCAGATGTG
U3031	ATAC_U3031	AT7_F6	AGACGCTA	CAAGCAGAAGACGGCATACGAGATTAGCGTCTGTCTCGTGGGCTCGGAGATGT	AT5_F6	GGTGTACA	AATGATACGGCGACCACCGAGATCTACACGGTGTACATCGTCGGCAGCGTCAGATGTG
U3054	ATAC_U3054	AT7_G6	CAACACAG	CAAGCAGAAGACGGCATACGAGATCTGTGTTGGTCTCGTGGGCTCGGAGATGT	AT5_G6	GATAGCCA	AATGATACGGCGACCACCGAGATCTACACGATAGCCATCGTCGGCAGCGTCAGATGTG
U3073	ATAC_U3073	AT7_H6	GTACCACA	CAAGCAGAAGACGGCATACGAGATTGTGGTACGTCTCGTGGGCTCGGAGATGT	AT5_H6	CCACAACA	AATGATACGGCGACCACCGAGATCTACACCCACAACATCGTCGGCAGCGTCAGATGTG
U3078	ATAC_U3078	AT7_A7	CGAATACG	CAAGCAGAAGACGGCATACGAGATCGTATTCGGTCTCGTGGGCTCGGAGATGT	AT5_A7	TTACCGAC	AATGATACGGCGACCACCGAGATCTACACTTACCGACTCGTCGGCAGCGTCAGATGTG
U3121	ATAC_U3121	AT7_B7	GTCCTTGA	CAAGCAGAAGACGGCATACGAGATTCAAGGACGTCTCGTGGGCTCGGAGATGT	AT5_B7	TCGTCTGA	AATGATACGGCGACCACCGAGATCTACACTCGTCTGATCGTCGGCAGCGTCAGATGTG
U3008	ATAC_U3008	AT7_C7	CAGTGCTT	CAAGCAGAAGACGGCATACGAGATAAGCACTGGTCTCGTGGGCTCGGAGATGT	AT5_C7	TTCCAGGT	AATGATACGGCGACCACCGAGATCTACACTTCCAGGTTCGTCGGCAGCGTCAGATGTG
U3085	ATAC_U3085	AT7_D7	TCCATTGC	CAAGCAGAAGACGGCATACGAGATGCAATGGAGTCTCGTGGGCTCGGAGATGT	AT5_D7	TACGGTCT	AATGATACGGCGACCACCGAGATCTACACTACGGTCTTCGTCGGCAGCGTCAGATGTG
U3013	ATAC_U3013	AT7_E7	GTCGATTG	CAAGCAGAAGACGGCATACGAGATCAATCGACGTCTCGTGGGCTCGGAGATGT	AT5_E7	AAGACCGT	AATGATACGGCGACCACCGAGATCTACACAAGACCGTTCGTCGGCAGCGTCAGATGTG
U3047	ATAC_U3047	AT7_F7	ATAACGCC	CAAGCAGAAGACGGCATACGAGATGGCGTTATGTCTCGTGGGCTCGGAGATGT	AT5_F7	CAGGTTCA	AATGATACGGCGACCACCGAGATCTACACCAGGTTCATCGTCGGCAGCGTCAGATGTG
U3118	ATAC_U3118	AT7_G7	GCCTTAAC	CAAGCAGAAGACGGCATACGAGATGTTAAGGCGTCTCGTGGGCTCGGAGATGT	AT5_G7	TAGGAGCT	AATGATACGGCGACCACCGAGATCTACACTAGGAGCTTCGTCGGCAGCGTCAGATGTG
Astrocytes	ATAC_astrocytes	AT7_H7	GGTATAGG	CAAGCAGAAGACGGCATACGAGATCCTATACCGTCTCGTGGGCTCGGAGATGT	AT5_H7	TACTCCAG	AATGATACGGCGACCACCGAGATCTACACTACTCCAGTCGTCGGCAGCGTCAGATGTG
